# Monitoring the microbiome for food safety and quality using deep shotgun sequencing

**DOI:** 10.1101/2020.05.18.102574

**Authors:** Kristen L. Beck, Niina Haiminen, David Chambliss, Stefan Edlund, Mark Kunitomi, B. Carol Huang, Nguyet Kong, Balasubramanian Ganesan, Robert Baker, Peter Markwell, Ban Kawas, Matthew Davis, Robert J. Prill, Harsha Krishnareddy, Ed Seabolt, Carl H. Marlowe, Sophie Pierre, André Quintanar, Laxmi Parida, Geraud Dubois, James Kaufman, Bart C. Weimer

## Abstract

In this work, we hypothesized that shifts in the food microbiome can be used as an indicator of unexpected contaminants or environmental changes. To test this hypothesis, we sequenced total RNA of 31 high protein powder (HPP) samples of poultry meal pet food ingredients. We developed a microbiome analysis pipeline employing a key eukaryotic matrix filtering step that improved microbe detection specificity to >99.96% during *in silico* validation. The pipeline identified 119 microbial genera per HPP sample on average with 65 genera present in all samples. The most abundant of these were *Bacteroides, Clostridium, Lactococcus, Aeromonas*, and *Citrobacter.* We also observed shifts in the microbial community corresponding to ingredient composition differences. When comparing culture-based results for *Salmonella* with total RNA sequencing, we found that *Salmonella* growth did not correlate with multiple sequence analyses. We conclude that microbiome sequencing is useful to characterize complex food microbial communities, while additional work is required for predicting specific species’ viability from total RNA sequencing.
