## Supplemental Table 1 for "Monitoring the microbiome for food safety and quality using deep shotgun sequencing"

### Sheet: Details of prot. powder samples
Sample Type	Sequence data type	Sample	BioSample	SRA
Calibration samples: High protein powder (HPP) derived from poultry meal	Total RNA	MFMB-03	SAMN09258319	SRR7234261
	Shotgun DNA	MFMB-08	SAMN09258321	SRR7234262
Factory ingredient samples: High protein powder (HPP) derived from poultry meal	Total RNA	MFMB-04	SAMN09258320	SRR8451826
		MFMB-17	SAMN09258322	SRR8451827
		MFMB-20	SAMN09258323	SRR8451828
		MFMB-22	SAMN09258324	SRR8451829
		MFMB-31	SAMN09258325	SRR8451830
		MFMB-33	SAMN09258326	SRR8451831
		MFMB-34	SAMN09258327	SRR8451832
		MFMB-35	SAMN09258328	SRR8451833
		MFMB-38	SAMN09258329	SRR8451824
		MFMB-39	SAMN09258330	SRR8451825
		MFMB-40	SAMN09258331	SRR8451819
		MFMB-41	SAMN09258332	SRR8451820
		MFMB-42	SAMN09258333	SRR8451821
		MFMB-59	SAMN09258334	SRR8451822
		MFMB-65	SAMN09258335	SRR8451815
		MFMB-66	SAMN09258336	SRR8451816
		MFMB-75	SAMN09258337	SRR8451817
		MFMB-78	SAMN09258338	SRR8451818
		MFMB-82	SAMN09258339	SRR8451813
		MFMB-83	SAMN09258340	SRR8451814
		MFMB-84	SAMN09258341	SRR8451837
		MFMB-88	SAMN09258342	SRR8451836
		MFMB-89	SAMN09258343	SRR8451839
		MFMB-92	SAMN09258344	SRR8451838
		MFMB-93	SAMN09258345	SRR8451841
		MFMB-94	SAMN09258346	SRR8451840
		MFMB-95	SAMN09258347	SRR8451843
		MFMB-96	SAMN09258348	SRR8451842
		MFMB-97	SAMN09258349	SRR8451835
		MFMB-98	SAMN09258350	SRR8451834
		MFMB-99	SAMN09258351	SRR8451823
