## Supplemental Table 2 for "Monitoring the microbiome for food safety and quality using deep shotgun sequencing"

### Sheet: Sheet1
Common name	Species name	Size	Source
alpaca	Vicugna pacos	2172.21	ftp://ftp.ncbi.nlm.nih.gov/genomes/all/GCF/000/164/845/GCF_000164845.2_Vicugna_pacos-2.0.2
barley	Hordeum vulgare	4513	ftp://ftp.ncbi.nlm.nih.gov/genomes/all/GCA_000326125.1_ASM32612v1/GCA_000326125.1_ASM32612v1_genomic.fna.gz
beef	Bos taurus	9913	ftp://ftp.ncbi.nlm.nih.gov/genomes/all/GCF/000/003/205/GCF_000003205.7_Btau_5.0.1
bison	Bison bison	2828.03	ftp://ftp.ncbi.nlm.nih.gov/genomes/all/GCF/000/754/665/GCF_000754665.1_Bison_UMD1.0/GCF_000754665.1_Bison_UMD1.0_genomic.fna.gz
camel	Camelus dromedarius	2004.06	ftp://ftp.ncbi.nlm.nih.gov/genomes/all/GCF/000/767/585/GCF_000767585.1_PRJNA234474_Ca_dromedarius_V1.0
cat	Felis catus	2641.34	ftp://ftp.ncbi.nlm.nih.gov/genomes/all/GCF/000/181/335/GCF_000181335.2_Felis_catus_8.0/GCF_000181335.2_Felis_catus_8.0_genomic.fna.gz
chicken	Gallus gallus	9031	ftp://ftp.ncbi.nlm.nih.gov/genomes/all/GCF/000/002/315/GCF_000002315.4_Gallus_gallus-5.0
cockroach	Blattella germanica	6973	ftp://ftp.ncbi.nlm.nih.gov/genomes/all/GCF/000/022/605/GCF_000022605.2_ASM2260v1
cod	Notothenia coriiceps	8208	ftp://ftp.ncbi.nlm.nih.gov/genomes/all/GCF/000/735/185/GCF_000735185.1_NC01
corn	Zea mays	4577	ftp://ftp.ncbi.nlm.nih.gov/genomes/all/GCF_000005005.1_B73_RefGen_v3/GCF_000005005.1_B73_RefGen_v3_genomic.fna.gz
dog	Canis lupus familiaris	2410.98	ftp://ftp.ncbi.nlm.nih.gov/genomes/all/GCF/000/002/285/GCF_000002285.3_CanFam3.1/GCF_000002285.3_CanFam3.1_genomic.fna.gz
donkey	Equus asinus	2391.05	ftp://ftp.ncbi.nlm.nih.gov/genomes/all/GCF/001/305/755/GCF_001305755.1_ASM130575v1/GCF_001305755.1_ASM130575v1_genomic.fna.gz
drain fly	Clogmia albipunctata	85120	ftp://ftp.ncbi.nlm.nih.gov/genomes/all/GCA/001/014/945/GCA_001014945.1_ASM101494v1/GCA_001014945.1_ASM101494v1_genomic.fna.gz
duck	Anas platyrhynchos	8839	ftp://ftp.ncbi.nlm.nih.gov/genomes/all/GCF/000/355/885/GCF_000355885.1_BGI_duck_1.0
goat	Capra hircus	9925	ftp://ftp.ncbi.nlm.nih.gov/genomes/all/GCF/001/704/415/GCF_001704415.1_ARS1
herring	Clupea harengus	807.712	ftp://ftp.ncbi.nlm.nih.gov/genomes/all/GCF/000/966/335/GCF_000966335.1_ASM96633v1/GCF_000966335.1_ASM96633v1_genomic.fna.gz
horse	Equus caballus	9796	ftp://ftp.ncbi.nlm.nih.gov/genomes/all/GCF/000/002/305/GCF_000002305.2_EquCab2.0
human	Homo sapien	3241.95	ftp://ftp.ncbi.nlm.nih.gov/genomes/all/GCF/000/001/405/GCF_000001405.36_GRCh38.p10/GCF_000001405.36_GRCh38.p10_genomic.fna.gz
lamb	Ovis aries	9940	ftp://ftp.ncbi.nlm.nih.gov/genomes/all/GCF/000/298/735/GCF_000298735.2_Oar_v4.0
mouse	Mus musculus	10090	ftp://ftp.ncbi.nlm.nih.gov/genomes/all/GCF/000/001/635/GCF_000001635.25_GRCm38.p5
pork	Sus scrofa	9823	ftp://ftp.ncbi.nlm.nih.gov/genomes/all/GCF/000/003/025/GCF_000003025.5_Sscrofa10.2
potato	Solanum tuberosum	4113	ftp://ftp.ncbi.nlm.nih.gov/genomes/all/GCF_000226075.1_SolTub_3.0/GCF_000226075.1_SolTub_3.0_genomic.fna.gz
rabbit	Oryctolagus cuniculus	9986	ftp://ftp.ncbi.nlm.nih.gov/genomes/all/GCF/000/003/625/GCF_000003625.3_OryCun2.0
rat	Rattus norvegicus	10116	ftp://ftp.ncbi.nlm.nih.gov/genomes/all/GCF/000/001/895/GCF_000001895.5_Rnor_6.0
rice	Oryza sativa	4530	ftp://ftp.ncbi.nlm.nih.gov/genomes/all/GCF_001433935.1_IRGSP-1.0/GCF_001433935.1_IRGSP-1.0_genomic.fna.gz
salmon	Salmo salar	8030	ftp://ftp.ncbi.nlm.nih.gov/genomes/all/GCF/000/233/375/GCF_000233375.1_ICSASG_v2
soybean	Glycine max	3847	ftp://ftp.ncbi.nlm.nih.gov/genomes/all/GCF_000004515.4_Glycine_max_v2.0/GCF_000004515.4_Glycine_max_v2.0_genomic.fna.gz
tilapia	Oreochromis niloticus	8128	ftp://ftp.ncbi.nlm.nih.gov/genomes/all/GCF/001/858/045/GCF_001858045.1_ASM185804v2
tuna	Thunnus orientalis	8238	ftp://ftp.ncbi.nlm.nih.gov/genomes/all/GCA_000418415.1_Thunnus_orientalis_ver_Ba_1.0
turkey	Meleagris gallopavo	9103	ftp://ftp.ncbi.nlm.nih.gov/genomes/all/GCF/000/146/605/GCF_000146605.2_Turkey_5.0
wheat	Triticum aestivum	16000	http://wheatgenome.info/gbrowse_extra_contig_stat/batchDownload/wheat_pan_v1.0_1A_assembly.tar.gz
