## Supplemental Table 3 for "Monitoring the microbiome for food safety and quality using deep shotgun sequencing"

### Sheet: Sheet1
Simulated Food Microbiome Compositions
Simulated Food Mixture 1				Simulated Food Mixture 2
Identifier	Number of Synthetic Reads	Common Name		Identifier	Number of Synthetic Reads	Common Name
GCF_000003205.7_Btau_5.0.1_genomic.fasta.gz	2000000	Domestic cattle		GCF_000004515.4_Glycine_max_v2.0_genomic.fasta.gz	5000000	Soybean
GCF_000233375.1_ICSASG_v2_genomic.fasta.gz	2000000	Salmon		GCF_001433935.1_IRGSP-1.0_genomic.fasta.gz	4000000	Rice
GCF_001704415.1_ARS1_genomic.fasta.gz	1000000	Goat		GCF_000226075.1_SolTub_3.0_genomic.fasta.gz	3000000	Potato
GCF_000298735.2_Oar_v4.0_genomic.fasta.gz	1000000	Lamb		GCF_000005005.2_B73_RefGen_v4_genomic.fasta.gz	2000000	Corn
GCF_001858045.1_ASM185804v2_cds_from_genomic.fasta.gz	1000000	Tilapia Transcriptome		GCF_000001895.5_Rnor_6.0_genomic.fasta.gz	200000	Rat
CDS and ncRNA for Gallus gallus ensembl release 91	1000000	Chicken Transcriptome		GCA_001014945.1_ASM101494v1_genomic.fasta.gz	10000	Drainfly
GCF_000355885.1_BGI_duck_1.0_genomic.fasta.gz	10000	Duck		Pseudomonas_aeruginosa_GCF_000006765.1_ASM676v1_genomic.fna	1000	Pseudomonas aeruginosa
GCF_000002305.2_EquCab2.0_genomic.fasta.gz	1000	Horse		Vibrio_cholerae_000006745.fasta	1000	Vibrio cholerae
GCF_000001895.5_Rnor_6.0_genomic.fasta.gz	1000	Rat		Streptococcus_pyogenes_000006785.fasta	1000	Streptococcus pyogenes
Pseudomonas_aeruginosa_GCF_000006765.1_ASM676v1_genomic.fna	1000	Pseudomonas aeruginosa		Streptococcus_pneumoniae_000006885.fasta	1000	Streptococcus pneumoniae
Vibrio_cholerae_000006745.fasta	1000	Vibrio cholerae		Staphylococcus_aureus_000009005.fasta	1000	Staphylococcus aureus
Streptococcus_pyogenes_000006785.fasta	1000	Streptococcus pyogenes		Salmonella_enterica_000006945.fasta	1000	Salmonella enterica
Streptococcus_pneumoniae_000006885.fasta	1000	Streptococcus pneumoniae		Peptoclostridium_difficile_000009205.fasta	1000	Peptoclostridium difficile
Staphylococcus_aureus_000009005.fasta	1000	Staphylococcus aureus		Neisseria_meningitidis_000008805.fasta	1000	Neisseria meningitidis
Salmonella_enterica_000006945.fasta	1000	Salmonella enterica		Mycobacterium_avium_000007865.fasta	1000	Mycobacterium avium
Peptoclostridium_difficile_000009205.fasta	1000	Peptoclostridium difficile		Listeria_monocytogenes_000008285.fasta	1000	Listeria monocytogenes
Neisseria_meningitidis_000008805.fasta	1000	Neisseria meningitidis		Klebsiella_pneumoniae_000009885.fa	1000	Klebsiella pneumoniae
Mycobacterium_avium_000007865.fasta	1000	Mycobacterium avium		Escherichia_coli_000005845.fasta	1000	Escherichia coli
Listeria_monocytogenes_000008285.fasta	1000	Listeria monocytogenes		Enterococcus_faecium_000174395.fa	1000	Enterococcus faecium
Klebsiella_pneumoniae_000009885.fa	1000	Klebsiella pneumoniae		Campylobacter_jejuni_000009085.fa	1000	Campylobacter jejuni
Escherichia_coli_000005845.fasta	1000	Escherichia coli		Acinetobacter_baumannii_000018445.fa	1000	Acinetobacter baumannii
Enterococcus_faecium_000174395.fa	1000	Enterococcus faecium		TOTAL	14225000
Campylobacter_jejuni_000009085.fa	1000	Campylobacter jejuni
Acinetobacter_baumannii_000018445.fa	1000	Acinetobacter baumannii
TOTAL	8027000
